# A Chemical Reaction Similarity-Based Prediction Algorithm Identifies the Multiple Taxa Required to Catalyze an Entire Metabolic Pathway of Dietary Flavonoids

**DOI:** 10.1101/2023.05.05.539480

**Authors:** Ebru Ece Gulsan, Farrhin Nowshad, Pomaikaimaikalani Yamaguchi, Xiaokun Dong, Arul Jayaraman, Kyongbum Lee

**Affiliations:** Tufts University; Texas AM University

## Abstract

Flavonoids are polyphenolic phytochemicals abundant in plant-based, health-promoting foods. They are only partially absorbed in the small intestine, and gut microbiota plays a significant role in their metabolism. As flavonoids are not natural substrates of gut bacterial enzymes, reactions of flavonoid metabolism have been attributed to the ability of general classes of enzymes to metabolize non-natural substrates. To systematically characterize this promiscuous enzyme activity, we developed a prediction tool that is based on chemical reaction similarity. The tool takes a list of enzymes or organisms to match microbial enzymes with their non-native flavonoid substrates and orphan reactions. We successfully predicted the promiscuous activity of known flavonoid-metabolizing bacterial and plant enzymes.

Next, we used this tool to identify the multiple taxa required to catalyze an entire metabolic pathway of dietary flavonoids. Tilianin is a flavonoid-O-glycoside having biological and pharmacological activities, including neuroprotection. Using our prediction tool, we defined a novel bacterial pathway of tilianin metabolism that includes O-deglycosylation to acacetin, demethylation of acacetin to apigenin, and hydrogenation of apigenin to naringenin. We predicted and confirmed using in vitro experiments and LC-MS techniques that Bifidobacterium longum subsp. *animalis*, *Blautia coccoides* and *Flavonifractor plautii* can catalyze this pathway. Prospectively, the prediction-validation methodology developed in this work could be used to systematically characterize gut microbial metabolism of dietary flavonoids and other phytochemicals.

The bioactivities of flavonoids and their metabolic products can vary widely. We used an in vitro rat neuronal model to show that tilianin metabolites exhibit protective effect against H_2_O_2_ through reactive oxygen species (Delepine et al.) scavenging activity and thus, improve cell viability, while the parent compound, tilianin, was ineffective. These results are important to understand the gut microbiota-dependent physiological effects of dietary flavonoids.
