## Supplementary Table S1. Tabulated flavonoids and their derivatives for "A Chemical Reaction Similarity-Based Prediction Algorithm Identifies the Multiple Taxa Required to Catalyze an Entire Metabolic Pathway of Dietary Flavonoids"

### Sheet: Sheet1
C00223
C00323
C00389
C00509
C00540
C00774
C00786
C00814
C00852
C00858
C00974
C01265
C01378
C01460
C01470
C01477
C01514
C01562
C01604
C01617
C01709
C01714
C01750
C01821
C02495
C02549
C02675
C02806
C02906
C02920
C03515
C03567
C03648
C03870
C03951
C04024
C04109
C04293
C04443
C04444
C04491
C04527
C04552
C04581
C04608
C05334
C05376
C05622
C05623
C05625
C05631
C05902
C05903
C05904
C05905
C05906
C05907
C05908
C05909
C05911
C05990
C06561
C06562
C06563
C08064
C08574
C08578
C08600
C08604
C08620
C08629
C08639
C08647
C08649
C08650
C08652
C08716
C08718
C08724
C08725
C08729
C09099
C09126
C09318
C09320
C09471
C09478
C09505
C09614
C09616
C09617
C09618
C09636
C09641
C09644
C09646
C09650
C09727
C09728
C09732
C09734
C09735
C09736
C09751
C09755
C09756
C09757
C09762
C09770
C09774
C09789
C09793
C09803
C09805
C09806
C09807
C09826
C09827
C09828
C09830
C09833
C09939
C09982
C10019
C10021
C10022
C10023
C10024
C10025
C10026
C10028
C10029
C10030
C10031
C10032
C10033
C10036
C10037
C10038
C10039
C10040
C10041
C10043
C10044
C10045
C10046
C10047
C10049
C10050
C10058
C10068
C10072
C10073
C10078
C10079
C10084
C10097
C10098
C10102
C10104
C10105
C10107
C10108
C10109
C10110
C10111
C10112
C10113
C10114
C10115
C10116
C10117
C10118
C10119
C10120
C10121
C10122
C10175
C10176
C10177
C10178
C10180
C10181
C10183
C10184
C10185
C10186
C10187
C10188
C10189
C10190
C10191
C10192
C10193
C10195
C10196
C10197
C10199
C10200
C10203
C10205
C10208
C10216
C10415
C10419
C10420
C10465
C10471
C10507
C10509
C10510
C10513
C10520
C10521
C10524
C10526
C10527
C10530
C10533
C10534
C10536
C10538
C10540
C11264
C11577
C11620
C11621
C12123
C12124
C12125
C12127
C12128
C12134
C12135
C12136
C12137
C12138
C12139
C12140
C12208
C12249
C12625
C12626
C12627
C12628
C12629
C12630
C12631
C12633
C12634
C12635
C12636
C12638
C12639
C12644
C12667
C12668
C14079
C14131
C14290
C14313
C14314
C14344
C14472
C14536
C14942
C14953
C14985
C15019
C15109
C15118
C15509
C15525
C15531
C15567
C15608
C16187
C16188
C16190
C16195
C16225
C16232
C16233
C16298
C16305
C16306
C16307
C16312
C16314
C16315
C16404
C16405
C16406
C16407
C16408
C16409
C16410
C16415
C16416
C16417
C16418
C16419
C16422
C16490
C16492
C16911
C19727
C19796
C21833
C21854
C21913
C22048
