## Supplementary Table S2 - Tabulated enzymes from the chosen flavonoids and their derivatives for "A Chemical Reaction Similarity-Based Prediction Algorithm Identifies the Multiple Taxa Required to Catalyze an Entire Metabolic Pathway of Dietary Flavonoids"

### Sheet: Sheet1
ec:1.1.1.219
ec:1.1.1.234
ec:1.1.1.348
ec:1.14.11.9
ec:1.14.14.135
ec:1.14.14.81
ec:1.14.14.82
ec:1.14.14.87
ec:1.14.14.88
ec:1.14.14.89
ec:1.14.14.90
ec:1.14.14.91
ec:1.14.14.93
ec:1.14.14.96
ec:1.14.19.63
ec:1.14.19.76
ec:1.14.20.4
ec:1.14.20.5
ec:1.14.20.6
ec:1.17.1.3
ec:1.21.3.6
ec:1.3.1.117
ec:1.3.1.45
ec:1.3.1.46
ec:1.3.1.51
ec:1.3.1.77
ec:2.1.1.104
ec:2.1.1.150
ec:2.1.1.153
ec:2.1.1.155
ec:2.1.1.169
ec:2.1.1.175
ec:2.1.1.212
ec:2.1.1.231
ec:2.1.1.232
ec:2.1.1.254
ec:2.1.1.267
ec:2.1.1.270
ec:2.1.1.338
ec:2.1.1.339
ec:2.1.1.42
ec:2.1.1.46
ec:2.1.1.75
ec:2.1.1.76
ec:2.1.1.78
ec:2.1.1.82
ec:2.1.1.83
ec:2.1.1.84
ec:2.1.1.88
ec:2.3.1.115
ec:2.3.1.116
ec:2.3.1.133
ec:2.3.1.153
ec:2.3.1.170
ec:2.3.1.171
ec:2.3.1.173
ec:2.3.1.215
ec:2.3.1.74
ec:2.4.1.105
ec:2.4.1.106
ec:2.4.1.115
ec:2.4.1.116
ec:2.4.1.159
ec:2.4.1.170
ec:2.4.1.185
ec:2.4.1.189
ec:2.4.1.190
ec:2.4.1.191
ec:2.4.1.234
ec:2.4.1.236
ec:2.4.1.237
ec:2.4.1.238
ec:2.4.1.239
ec:2.4.1.240
ec:2.4.1.253
ec:2.4.1.254
ec:2.4.1.286
ec:2.4.1.294
ec:2.4.1.297
ec:2.4.1.298
ec:2.4.1.299
ec:2.4.1.300
ec:2.4.1.357
ec:2.4.1.81
ec:2.4.1.91
ec:2.4.2.25
ec:2.4.2.35
ec:2.4.2.50
ec:2.4.2.51
ec:2.5.1.36
ec:2.8.2.25
ec:2.8.2.26
ec:2.8.2.27
ec:2.8.2.28
ec:3.2.1.167
ec:3.2.1.168
ec:3.2.1.31
ec:4.2.1.105
ec:4.2.1.139
ec:5.5.1.6
