## Supplementary Table S3 - Enzymes that catalyze reactions which require oxygen for "A Chemical Reaction Similarity-Based Prediction Algorithm Identifies the Multiple Taxa Required to Catalyze an Entire Metabolic Pathway of Dietary Flavonoids"

### Sheet: Sheet1
ec:1.1.1.170
ec:1.1.3.5
ec:1.1.3.9
ec:1.1.3.13
ec:1.1.3.17
ec:1.1.3.21
ec:1.1.3.29
ec:1.1.3.39
ec:1.1.3.43
ec:1.1.3.47
ec:1.1.5.4
ec:1.2.3.1
ec:1.2.3.6
ec:1.2.3.13
ec:1.3.3.3
ec:1.3.3.7
ec:1.3.3.12
ec:1.3.3.16
ec:1.3.99.30
ec:1.4.3.2
ec:1.4.3.7
ec:1.4.3.12
ec:1.4.3.16
ec:1.4.3.22
ec:1.4.3.26
ec:1.5.3.2
ec:1.5.3.7
ec:1.5.3.14
ec:1.5.3.18
ec:1.5.3.23
ec:1.6.3.2
ec:1.7.2.1
ec:1.7.3.5
ec:1.8.3.3
ec:1.8.3.7
ec:1.10.3.4
ec:1.10.3.11
ec:1.10.3.-
ec:1.13.11.2
ec:1.13.11.6
ec:1.13.11.11
ec:1.13.11.16
ec:1.13.11.20
ec:1.13.11.25
ec:1.13.11.29
ec:1.13.11.34
ec:1.13.11.38
ec:1.13.11.43
ec:1.13.11.48
ec:1.13.11.52
ec:1.13.11.56
ec:1.13.11.60
ec:1.13.11.64
ec:1.13.11.68
ec:1.13.11.72
ec:1.13.11.76
ec:1.13.11.80
ec:1.13.11.84
ec:1.13.11.89
ec:1.13.11.-
ec:1.13.12.4
ec:1.13.12.8
ec:1.13.12.16
ec:1.13.12.20
ec:1.13.12.24
ec:1.13.-.-
ec:1.14.11.4
ec:1.14.11.9
ec:1.14.11.13
ec:1.14.11.18
ec:1.14.11.25
ec:1.14.11.31
ec:1.14.11.37
ec:1.14.11.41
ec:1.14.11.45
ec:1.14.11.51
ec:1.14.11.57
ec:1.14.11.61
ec:1.14.11.65
ec:1.14.11.69
ec:1.14.11.73
ec:1.14.11.77
ec:1.14.12.7
ec:1.14.12.11
ec:1.14.12.15
ec:1.14.12.19
ec:1.14.12.25
ec:1.14.13.2
ec:1.14.13.7
ec:1.14.13.14
ec:1.14.13.20
ec:1.14.13.25
ec:1.14.13.32
ec:1.14.13.38
ec:1.14.13.44
ec:1.14.13.54
ec:1.14.13.62
ec:1.14.13.69
ec:1.14.13.84
ec:1.14.13.107
ec:1.14.13.122
ec:1.14.13.131
ec:1.14.13.148
ec:1.14.13.160
ec:1.14.13.168
ec:1.14.13.178
ec:1.14.13.182
ec:1.14.13.196
ec:1.14.13.210
ec:1.14.13.216
ec:1.14.13.220
ec:1.14.13.225
ec:1.14.13.229
ec:1.14.13.233
ec:1.14.13.237
ec:1.14.13.241
ec:1.14.13.245
ec:1.14.14.1
ec:1.14.14.9
ec:1.14.14.13
ec:1.14.14.17
ec:1.14.14.21
ec:1.14.14.25
ec:1.14.14.30
ec:1.14.14.34
ec:1.14.14.38
ec:1.14.14.42
ec:1.14.14.46
ec:1.14.14.50
ec:1.14.14.54
ec:1.14.14.58
ec:1.14.14.62
ec:1.14.14.66
ec:1.14.14.70
ec:1.14.14.74
ec:1.14.14.78
ec:1.14.14.82
ec:1.14.14.86
ec:1.14.14.90
ec:1.14.14.94
ec:1.14.14.98
ec:1.14.14.102
ec:1.14.14.106
ec:1.14.14.110
ec:1.14.14.114
ec:1.14.14.118
ec:1.14.14.122
ec:1.14.14.126
ec:1.14.14.130
ec:1.14.14.134
ec:1.14.14.138
ec:1.14.14.143
ec:1.14.14.147
ec:1.14.14.151
ec:1.14.14.155
ec:1.14.14.159
ec:1.14.14.163
ec:1.14.14.167
ec:1.14.14.171
ec:1.14.14.175
ec:1.14.15.1
ec:1.14.15.6
ec:1.14.15.10
ec:1.14.15.16
ec:1.14.15.20
ec:1.14.15.24
ec:1.14.15.28
ec:1.14.15.32
ec:1.14.15.36
ec:1.14.15.-
ec:1.14.16.5
ec:1.14.17.1
ec:1.14.18.2
ec:1.14.18.6
ec:1.14.18.11
ec:1.14.19.2
ec:1.14.19.9
ec:1.14.19.13
ec:1.14.19.19
ec:1.14.19.26
ec:1.14.19.39
ec:1.14.19.49
ec:1.14.19.53
ec:1.14.19.57
ec:1.14.19.61
ec:1.14.19.65
ec:1.14.19.69
ec:1.14.19.73
ec:1.14.19.77
ec:1.14.20.3
ec:1.14.20.7
ec:1.14.20.11
ec:1.14.20.15
ec:1.14.99.2
ec:1.14.99.14
ec:1.14.99.22
ec:1.14.99.29
ec:1.14.99.39
ec:1.14.99.48
ec:1.14.99.53
ec:1.14.99.57
ec:1.14.99.61
ec:1.14.99.65
ec:1.14.99.-
ec:1.16.3.3
ec:1.17.3.4
ec:1.21.3.4
ec:1.21.3.8
ec:4.1.1.90
ec:4.1.1.-
ec:7.1.1.5
ec:1.1.1.270
ec:1.1.3.6
ec:1.1.3.10
ec:1.1.3.14
ec:1.1.3.18
ec:1.1.3.23
ec:1.1.3.30
ec:1.1.3.40
ec:1.1.3.44
ec:1.1.3.48
ec:1.1.99.9
ec:1.2.3.3
ec:1.2.3.7
ec:1.2.3.14
ec:1.3.3.4
ec:1.3.3.8
ec:1.3.3.13
ec:1.3.5.6
ec:1.3.99.31
ec:1.4.3.3
ec:1.4.3.8
ec:1.4.3.13
ec:1.4.3.19
ec:1.4.3.23
ec:1.4.3.-
ec:1.5.3.4
ec:1.5.3.10
ec:1.5.3.15
ec:1.5.3.19
ec:1.5.3.-
ec:1.6.3.3
ec:1.7.3.1
ec:1.7.3.6
ec:1.8.3.4
ec:1.10.3.1
ec:1.10.3.5
ec:1.10.3.15
ec:1.11.1.6
ec:1.13.11.3
ec:1.13.11.8
ec:1.13.11.12
ec:1.13.11.17
ec:1.13.11.22
ec:1.13.11.26
ec:1.13.11.30
ec:1.13.11.35
ec:1.13.11.39
ec:1.13.11.45
ec:1.13.11.49
ec:1.13.11.53
ec:1.13.11.57
ec:1.13.11.61
ec:1.13.11.65
ec:1.13.11.69
ec:1.13.11.73
ec:1.13.11.77
ec:1.13.11.81
ec:1.13.11.85
ec:1.13.11.90
ec:1.13.12.1
ec:1.13.12.5
ec:1.13.12.9
ec:1.13.12.17
ec:1.13.12.21
ec:1.13.12.-
ec:1.14.11.1
ec:1.14.11.6
ec:1.14.11.10
ec:1.14.11.15
ec:1.14.11.20
ec:1.14.11.26
ec:1.14.11.32
ec:1.14.11.38
ec:1.14.11.42
ec:1.14.11.46
ec:1.14.11.52
ec:1.14.11.58
ec:1.14.11.62
ec:1.14.11.66
ec:1.14.11.70
ec:1.14.11.74
ec:1.14.11.-
ec:1.14.12.8
ec:1.14.12.12
ec:1.14.12.16
ec:1.14.12.22
ec:1.14.12.26
ec:1.14.13.4
ec:1.14.13.8
ec:1.14.13.16
ec:1.14.13.22
ec:1.14.13.27
ec:1.14.13.33
ec:1.14.13.39
ec:1.14.13.46
ec:1.14.13.58
ec:1.14.13.63
ec:1.14.13.81
ec:1.14.13.92
ec:1.14.13.111
ec:1.14.13.127
ec:1.14.13.135
ec:1.14.13.149
ec:1.14.13.161
ec:1.14.13.170
ec:1.14.13.179
ec:1.14.13.187
ec:1.14.13.200
ec:1.14.13.211
ec:1.14.13.217
ec:1.14.13.222
ec:1.14.13.226
ec:1.14.13.230
ec:1.14.13.234
ec:1.14.13.238
ec:1.14.13.242
ec:1.14.13.246
ec:1.14.14.3
ec:1.14.14.10
ec:1.14.14.14
ec:1.14.14.18
ec:1.14.14.22
ec:1.14.14.26
ec:1.14.14.31
ec:1.14.14.35
ec:1.14.14.39
ec:1.14.14.43
ec:1.14.14.47
ec:1.14.14.51
ec:1.14.14.55
ec:1.14.14.59
ec:1.14.14.63
ec:1.14.14.67
ec:1.14.14.71
ec:1.14.14.75
ec:1.14.14.79
ec:1.14.14.83
ec:1.14.14.87
ec:1.14.14.91
ec:1.14.14.95
ec:1.14.14.99
ec:1.14.14.103
ec:1.14.14.107
ec:1.14.14.111
ec:1.14.14.115
ec:1.14.14.119
ec:1.14.14.123
ec:1.14.14.127
ec:1.14.14.131
ec:1.14.14.135
ec:1.14.14.139
ec:1.14.14.144
ec:1.14.14.148
ec:1.14.14.152
ec:1.14.14.156
ec:1.14.14.160
ec:1.14.14.164
ec:1.14.14.168
ec:1.14.14.172
ec:1.14.14.176
ec:1.14.15.3
ec:1.14.15.7
ec:1.14.15.11
ec:1.14.15.17
ec:1.14.15.21
ec:1.14.15.25
ec:1.14.15.29
ec:1.14.15.33
ec:1.14.15.37
ec:1.14.16.1
ec:1.14.16.6
ec:1.14.17.3
ec:1.14.18.3
ec:1.14.18.7
ec:1.14.18.12
ec:1.14.19.3
ec:1.14.19.10
ec:1.14.19.15
ec:1.14.19.20
ec:1.14.19.29
ec:1.14.19.41
ec:1.14.19.50
ec:1.14.19.54
ec:1.14.19.58
ec:1.14.19.62
ec:1.14.19.66
ec:1.14.19.70
ec:1.14.19.74
ec:1.14.19.78
ec:1.14.20.4
ec:1.14.20.8
ec:1.14.20.12
ec:1.14.20.-
ec:1.14.99.4
ec:1.14.99.15
ec:1.14.99.23
ec:1.14.99.34
ec:1.14.99.44
ec:1.14.99.50
ec:1.14.99.54
ec:1.14.99.58
ec:1.14.99.62
ec:1.14.99.67
ec:1.14.-.-
ec:1.17.3.1
ec:1.21.3.1
ec:1.21.3.5
ec:1.21.98.2
ec:4.1.1.107
ec:4.1.99.5
ec:7.1.1.7
ec:1.1.3.2
ec:1.1.3.7
ec:1.1.3.11
ec:1.1.3.15
ec:1.1.3.19
ec:1.1.3.27
ec:1.1.3.37
ec:1.1.3.41
ec:1.1.3.45
ec:1.1.3.49
ec:1.1.99.18
ec:1.2.3.4
ec:1.2.3.8
ec:1.2.3.15
ec:1.3.3.5
ec:1.3.3.10
ec:1.3.3.14
ec:1.3.99.26
ec:1.3.-.-
ec:1.4.3.4
ec:1.4.3.10
ec:1.4.3.14
ec:1.4.3.20
ec:1.4.3.24
ec:1.4.9.2
ec:1.5.3.5
ec:1.5.3.12
ec:1.5.3.16
ec:1.5.3.21
ec:1.5.99.6
ec:1.6.3.4
ec:1.7.3.2
ec:1.8.3.1
ec:1.8.3.5
ec:1.10.3.2
ec:1.10.3.6
ec:1.10.3.16
ec:1.11.1.21
ec:1.13.11.4
ec:1.13.11.9
ec:1.13.11.14
ec:1.13.11.18
ec:1.13.11.23
ec:1.13.11.27
ec:1.13.11.31
ec:1.13.11.36
ec:1.13.11.40
ec:1.13.11.46
ec:1.13.11.50
ec:1.13.11.54
ec:1.13.11.58
ec:1.13.11.62
ec:1.13.11.66
ec:1.13.11.70
ec:1.13.11.74
ec:1.13.11.78
ec:1.13.11.82
ec:1.13.11.86
ec:1.13.11.91
ec:1.13.12.2
ec:1.13.12.6
ec:1.13.12.13
ec:1.13.12.18
ec:1.13.12.22
ec:1.13.99.1
ec:1.14.11.2
ec:1.14.11.7
ec:1.14.11.11
ec:1.14.11.16
ec:1.14.11.21
ec:1.14.11.27
ec:1.14.11.35
ec:1.14.11.39
ec:1.14.11.43
ec:1.14.11.48
ec:1.14.11.55
ec:1.14.11.59
ec:1.14.11.63
ec:1.14.11.67
ec:1.14.11.71
ec:1.14.11.75
ec:1.14.12.1
ec:1.14.12.9
ec:1.14.12.13
ec:1.14.12.17
ec:1.14.12.23
ec:1.14.12.-
ec:1.14.13.5
ec:1.14.13.9
ec:1.14.13.18
ec:1.14.13.23
ec:1.14.13.29
ec:1.14.13.34
ec:1.14.13.40
ec:1.14.13.50
ec:1.14.13.59
ec:1.14.13.64
ec:1.14.13.82
ec:1.14.13.101
ec:1.14.13.113
ec:1.14.13.128
ec:1.14.13.146
ec:1.14.13.153
ec:1.14.13.163
ec:1.14.13.171
ec:1.14.13.180
ec:1.14.13.189
ec:1.14.13.208
ec:1.14.13.212
ec:1.14.13.218
ec:1.14.13.223
ec:1.14.13.227
ec:1.14.13.231
ec:1.14.13.235
ec:1.14.13.239
ec:1.14.13.243
ec:1.14.13.247
ec:1.14.14.5
ec:1.14.14.11
ec:1.14.14.15
ec:1.14.14.19
ec:1.14.14.23
ec:1.14.14.27
ec:1.14.14.32
ec:1.14.14.36
ec:1.14.14.40
ec:1.14.14.44
ec:1.14.14.48
ec:1.14.14.52
ec:1.14.14.56
ec:1.14.14.60
ec:1.14.14.64
ec:1.14.14.68
ec:1.14.14.72
ec:1.14.14.76
ec:1.14.14.80
ec:1.14.14.84
ec:1.14.14.88
ec:1.14.14.92
ec:1.14.14.96
ec:1.14.14.100
ec:1.14.14.104
ec:1.14.14.108
ec:1.14.14.112
ec:1.14.14.116
ec:1.14.14.120
ec:1.14.14.124
ec:1.14.14.128
ec:1.14.14.132
ec:1.14.14.136
ec:1.14.14.141
ec:1.14.14.145
ec:1.14.14.149
ec:1.14.14.153
ec:1.14.14.157
ec:1.14.14.161
ec:1.14.14.165
ec:1.14.14.169
ec:1.14.14.173
ec:1.14.14.177
ec:1.14.15.4
ec:1.14.15.8
ec:1.14.15.13
ec:1.14.15.18
ec:1.14.15.22
ec:1.14.15.26
ec:1.14.15.30
ec:1.14.15.34
ec:1.14.15.38
ec:1.14.16.2
ec:1.14.16.7
ec:1.14.17.4
ec:1.14.18.4
ec:1.14.18.9
ec:1.14.18.-
ec:1.14.19.6
ec:1.14.19.11
ec:1.14.19.17
ec:1.14.19.21
ec:1.14.19.32
ec:1.14.19.44
ec:1.14.19.51
ec:1.14.19.55
ec:1.14.19.59
ec:1.14.19.63
ec:1.14.19.67
ec:1.14.19.71
ec:1.14.19.75
ec:1.14.19.-
ec:1.14.20.5
ec:1.14.20.9
ec:1.14.20.13
ec:1.14.21.-
ec:1.14.99.11
ec:1.14.99.20
ec:1.14.99.24
ec:1.14.99.35
ec:1.14.99.46
ec:1.14.99.51
ec:1.14.99.55
ec:1.14.99.59
ec:1.14.99.63
ec:1.14.99.68
ec:1.15.1.1
ec:1.17.3.2
ec:1.21.3.2
ec:1.21.3.6
ec:2.6.1.114
ec:4.1.1.108
ec:7.1.1.3
ec:7.1.1.9
ec:1.1.3.4
ec:1.1.3.8
ec:1.1.3.12
ec:1.1.3.16
ec:1.1.3.20
ec:1.1.3.28
ec:1.1.3.38
ec:1.1.3.42
ec:1.1.3.46
ec:1.1.3.-
ec:1.1.-.-
ec:1.2.3.5
ec:1.2.3.9
ec:1.2.3.-
ec:1.3.3.6
ec:1.3.3.11
ec:1.3.3.15
ec:1.3.99.28
ec:1.4.3.1
ec:1.4.3.5
ec:1.4.3.11
ec:1.4.3.15
ec:1.4.3.21
ec:1.4.3.25
ec:1.5.3.1
ec:1.5.3.6
ec:1.5.3.13
ec:1.5.3.17
ec:1.5.3.22
ec:1.6.3.1
ec:1.6.3.5
ec:1.7.3.3
ec:1.8.3.2
ec:1.8.3.6
ec:1.10.3.3
ec:1.10.3.9
ec:1.10.3.17
ec:1.13.11.1
ec:1.13.11.5
ec:1.13.11.10
ec:1.13.11.15
ec:1.13.11.19
ec:1.13.11.24
ec:1.13.11.28
ec:1.13.11.33
ec:1.13.11.37
ec:1.13.11.41
ec:1.13.11.47
ec:1.13.11.51
ec:1.13.11.55
ec:1.13.11.59
ec:1.13.11.63
ec:1.13.11.67
ec:1.13.11.71
ec:1.13.11.75
ec:1.13.11.79
ec:1.13.11.83
ec:1.13.11.88
ec:1.13.11.92
ec:1.13.12.3
ec:1.13.12.7
ec:1.13.12.15
ec:1.13.12.19
ec:1.13.12.23
ec:1.13.99.3
ec:1.14.11.3
ec:1.14.11.8
ec:1.14.11.12
ec:1.14.11.17
ec:1.14.11.24
ec:1.14.11.28
ec:1.14.11.36
ec:1.14.11.40
ec:1.14.11.44
ec:1.14.11.49
ec:1.14.11.56
ec:1.14.11.60
ec:1.14.11.64
ec:1.14.11.68
ec:1.14.11.72
ec:1.14.11.76
ec:1.14.12.3
ec:1.14.12.10
ec:1.14.12.14
ec:1.14.12.18
ec:1.14.12.24
ec:1.14.13.1
ec:1.14.13.6
ec:1.14.13.10
ec:1.14.13.19
ec:1.14.13.24
ec:1.14.13.31
ec:1.14.13.35
ec:1.14.13.43
ec:1.14.13.51
ec:1.14.13.61
ec:1.14.13.66
ec:1.14.13.83
ec:1.14.13.105
ec:1.14.13.114
ec:1.14.13.130
ec:1.14.13.147
ec:1.14.13.154
ec:1.14.13.167
ec:1.14.13.172
ec:1.14.13.181
ec:1.14.13.195
ec:1.14.13.209
ec:1.14.13.215
ec:1.14.13.219
ec:1.14.13.224
ec:1.14.13.228
ec:1.14.13.232
ec:1.14.13.236
ec:1.14.13.240
ec:1.14.13.244
ec:1.14.13.-
ec:1.14.14.8
ec:1.14.14.12
ec:1.14.14.16
ec:1.14.14.20
ec:1.14.14.24
ec:1.14.14.29
ec:1.14.14.33
ec:1.14.14.37
ec:1.14.14.41
ec:1.14.14.45
ec:1.14.14.49
ec:1.14.14.53
ec:1.14.14.57
ec:1.14.14.61
ec:1.14.14.65
ec:1.14.14.69
ec:1.14.14.73
ec:1.14.14.77
ec:1.14.14.81
ec:1.14.14.85
ec:1.14.14.89
ec:1.14.14.93
ec:1.14.14.97
ec:1.14.14.101
ec:1.14.14.105
ec:1.14.14.109
ec:1.14.14.113
ec:1.14.14.117
ec:1.14.14.121
ec:1.14.14.125
ec:1.14.14.129
ec:1.14.14.133
ec:1.14.14.137
ec:1.14.14.142
ec:1.14.14.146
ec:1.14.14.150
ec:1.14.14.154
ec:1.14.14.158
ec:1.14.14.162
ec:1.14.14.166
ec:1.14.14.170
ec:1.14.14.174
ec:1.14.14.-
ec:1.14.15.5
ec:1.14.15.9
ec:1.14.15.15
ec:1.14.15.19
ec:1.14.15.23
ec:1.14.15.27
ec:1.14.15.31
ec:1.14.15.35
ec:1.14.15.39
ec:1.14.16.4
ec:1.14.16.-
ec:1.14.18.1
ec:1.14.18.5
ec:1.14.18.10
ec:1.14.19.1
ec:1.14.19.8
ec:1.14.19.12
ec:1.14.19.18
ec:1.14.19.25
ec:1.14.19.37
ec:1.14.19.48
ec:1.14.19.52
ec:1.14.19.56
ec:1.14.19.60
ec:1.14.19.64
ec:1.14.19.68
ec:1.14.19.72
ec:1.14.19.76
ec:1.14.20.1
ec:1.14.20.6
ec:1.14.20.10
ec:1.14.20.14
ec:1.14.99.1
ec:1.14.99.12
ec:1.14.99.21
ec:1.14.99.26
ec:1.14.99.38
ec:1.14.99.47
ec:1.14.99.52
ec:1.14.99.56
ec:1.14.99.60
ec:1.14.99.64
ec:1.14.99.69
ec:1.16.3.1
ec:1.17.3.3
ec:1.21.3.3
ec:1.21.3.7
ec:4.1.1.39
ec:4.1.1.109
ec:7.1.1.4
