## Supplementary Table S5 - Tool predictions for possible promiscuous enzymes for the proposed Tilianin pathway for "A Chemical Reaction Similarity-Based Prediction Algorithm Identifies the Multiple Taxa Required to Catalyze an Entire Metabolic Pathway of Dietary Flavonoids"

### Sheet: Sheet1
B. animalis O-Hydrolysis Enzymes	Name	Class
ec:2.4.1.211	1,3-beta-galactosyl-N-acetylhexosamine phosphorylase;	Glycosyltransferases; Hexosyltransferases
ec:2.4.1.227	undecaprenyldiphospho-muramoylpentapeptide beta-N-acetylglucosaminyltransferase	Glycosyltransferases; Hexosyltransferases
ec:2.4.1.25	4-alpha-glucanotransferase	Glycosyltransferases; Hexosyltransferases
ec:2.4.1.336	monoglucosyldiacylglycerol synthase	Glycosyltransferases; Hexosyltransferases
ec:2.4.1.337	1,2-diacylglycerol 3-alpha-glucosyltransferase	Glycosyltransferases; Hexosyltransferases
ec:2.4.1.342	alpha-maltose-1-phosphate synthase	Glycosyltransferases; Hexosyltransferases
ec:2.4.1.7	sucrose phosphorylase	Glycosyltransferases; Hexosyltransferases
ec:2.5.1.19	3-phosphoshikimate 1-carboxyvinyltransferase	Transferring alkyl or aryl groups, other than methyl groups (only sub-subclass identified to date)
ec:2.5.1.7	UDP-N-acetylglucosamine 1-carboxyvinyltransferase	Transferring alkyl or aryl groups, other than methyl groups (only sub-subclass identified to date)
ec:3.2.1.10	oligo-1,6-glucosidase	Glycosylases; Glycosidases, i.e. enzymes that hydrolyse O- and S-glycosyl compounds
ec:3.2.1.18	exo-alpha-sialidase	Glycosylases; Glycosidases, i.e. enzymes that hydrolyse O- and S-glycosyl compounds
ec:3.2.1.20	alpha-glucosidase	Glycosylases; Glycosidases, i.e. enzymes that hydrolyse O- and S-glycosyl compounds
ec:3.2.1.21	beta-glucosidase	Glycosylases; Glycosidases, i.e. enzymes that hydrolyse O- and S-glycosyl compounds
ec:3.2.1.22	alpha-galactosidase	Glycosylases; Glycosidases, i.e. enzymes that hydrolyse O- and S-glycosyl compounds
ec:3.2.1.23	beta-galactosidase	Glycosylases; Glycosidases, i.e. enzymes that hydrolyse O- and S-glycosyl compounds
ec:3.2.1.26	beta-fructofuranosidase	Glycosylases; Glycosidases, i.e. enzymes that hydrolyse O- and S-glycosyl compounds
ec:3.2.1.51	alpha-L-fucosidase	Glycosylases; Glycosidases, i.e. enzymes that hydrolyse O- and S-glycosyl compounds
ec:3.2.1.52	beta-N-acetylhexosaminidase	Glycosylases; Glycosidases, i.e. enzymes that hydrolyse O- and S-glycosyl compounds
B. coccoides Demethylation Enzymes	Name	Class
ec:3.2.1.21	beta-glucosidase	Glycosylases; Glycosidases, i.e. enzymes that hydrolyse O- and S-glycosyl compounds
F. plautii Hydrogenation Enzymes	Name	Class
ec:1.3.1.31	2-enoate reductase (low confidence)	Acting on the CH-CH group of donors; With NAD+ or NADP+ as acceptor
